# Peripheral blood cell-type and sex-specific signatures of alcohol misuse revealed by single-cell transcriptomics

**DOI:** 10.1101/2025.05.21.655347

**Authors:** Amol C. Shetty, Angela Verma, John Sivinski, X Fan, Carolyn Doty, Brooke Hollander, Daniel Roche, Chamindi Seneviratne

**Author notes:** co-senior authors (Daniel Roche, Chamindi Seneviratne). **Corresponding Authors:** Daniel J.O. Roche, Ph.D., Assistant Professor, University of Maryland Baltimore, PO Box 21247, Baltimore, MD 21228, United States of America. Chamindi Seneviratne, Ph.D., Adjunct Assistant Professor, University of Maryland Baltimore, Baltimore, MD, 21201, USA.

## Abstract

Alcohol use disorder (AUD) is a complex condition with diverse molecular underpinnings. Chronic alcohol exposure is associated with alterations in both innate and adaptive immune cell populations that in turn contribute to AUD susceptibility and severity, suggesting a bidirectional gene-environment relationship. Yet, most clinical AUD studies of this system have relied on indirect measurement of immune function and/or assessment of only a small number of cell types or immune markers, approaches which cannot capture the immune system’s inherent complexity and cellular heterogeneity. Therefore, in order to better characterize immune dysregulation in AUD, the goal of this study was to use single cell RNA sequencing (scRNA-seq) in peripheral blood mononuclear cells (PBMCs) to compare immune cell proportions and differential gene expression between individuals with AUD and healthy controls. Our findings highlight a distinct disproportionality of lymphocytes and monocytes in individuals with AUD and healthy controls as well as sex and dose-dependent alterations immune cell functional characteristics. These peripheral blood cell-type proportions and dose-dependent signatures of alcohol exposure may aid in developing more targeted and effective pharmacological interventions for AUD. Results also highlight the importance in including sex as a biological variable in AUD research, particularly when examining immune function.
