## Supplementary material for "Peripheral blood cell-type and sex-specific signatures of alcohol misuse revealed by single-cell transcriptomics": TableS1

### Sheet: CD4
		AUD vs. Control All			AUD vs. Control Females			AUD vs. Control Males
Gene.ID	CellType	avg_log2FC	p_val	p_val_adj	avg_log2FC	p_val	p_val_adj	avg_log2FC	p_val	p_val_adj
AC103591.3	CD4_CTL	NA	NA	NA	NA	NA	NA	-2.59336	3.99e-05	1
ADH5	CD4_CTL	NA	NA	NA	NA	NA	NA	-1.2722	0.0151798	1
AKIRIN1	CD4_CTL	NA	NA	NA	NA	NA	NA	-1.22629	0.00358318	1
AKR1C3	CD4_CTL	-3.39277	2.84e-07	0.00785864	NA	NA	NA	-3.63378	1.56e-07	0.00431925
ANXA5	CD4_CTL	NA	NA	NA	NA	NA	NA	1.44889	0.0223126	1
ARL17B	CD4_CTL	-3.1921	7.06e-07	0.0194916	NA	NA	NA	NA	NA	NA
ATG12	CD4_CTL	2.67897	0.00459185	1	NA	NA	NA	2.43248	0.0153373	1
BAD	CD4_CTL	NA	NA	NA	NA	NA	NA	-1.40876	0.00113101	1
BIRC6	CD4_CTL	NA	NA	NA	NA	NA	NA	1.33854	0.00245941	1
BTN3A1	CD4_CTL	1.67902	0.00175486	1	NA	NA	NA	1.57799	0.00677727	1
BTN3A2	CD4_CTL	1.41761	0.00067316	1	NA	NA	NA	1.14644	0.00621571	1
CAPZA1	CD4_CTL	1.19028	0.00816704	1	NA	NA	NA	NA	NA	NA
CCDC167	CD4_CTL	NA	NA	NA	NA	NA	NA	-1.78614	0.0012457	1
CD4	CD4_CTL	2.07156	0.00234827	1	NA	NA	NA	2.21941	0.00383581	1
CD69	CD4_CTL	-1.3174	0.00284454	1	NA	NA	NA	NA	NA	NA
CD8A	CD4_CTL	-2.85167	6.14e-11	1.7e-06	NA	NA	NA	-3.06105	4.3e-12	1.19e-07
CD8B	CD4_CTL	-4.10284	4.61e-15	1.27e-10	NA	NA	NA	-4.71845	7.6e-20	2.1e-15
CDV3	CD4_CTL	1.51004	0.00657252	1	NA	NA	NA	NA	NA	NA
DDX24	CD4_CTL	NA	NA	NA	NA	NA	NA	1.21383	0.00799771	1
DDX46	CD4_CTL	NA	NA	NA	NA	NA	NA	1.24642	0.0138148	1
DIAPH2	CD4_CTL	1.17565	0.00862551	1	NA	NA	NA	1.66221	0.00377566	1
DIP2A	CD4_CTL	2.31884	0.000208092	1	NA	NA	NA	2.42885	0.000471719	1
DYNC1I2	CD4_CTL	1.70839	0.00484393	1	NA	NA	NA	1.44874	0.0151712	1
EIF4A1	CD4_CTL	NA	NA	NA	NA	NA	NA	-1.35602	0.000125914	1
EPB41L4A	CD4_CTL	2.58424	0.00476982	1	NA	NA	NA	2.30388	0.0137427	1
FBXL17	CD4_CTL	1.07619	0.0150817	1	NA	NA	NA	1.2795	0.00987955	1
FBXO11	CD4_CTL	1.35896	0.0120721	1	NA	NA	NA	NA	NA	NA
FIS1	CD4_CTL	1.91867	0.000346337	1	NA	NA	NA	1.86641	0.00148433	1
FKBP8	CD4_CTL	2.91752	0.00439465	1	NA	NA	NA	4.99912	0.00363212	1
GAS5	CD4_CTL	1.83178	5.02e-07	0.0138769	NA	NA	NA	1.70587	9.65e-06	0.266475
GOLGB1	CD4_CTL	NA	NA	NA	NA	NA	NA	2.09946	0.0171685	1
GYPC	CD4_CTL	NA	NA	NA	NA	NA	NA	-1.27275	0.00686425	1
HERPUD2	CD4_CTL	1.97492	0.00983172	1	NA	NA	NA	NA	NA	NA
ICE2	CD4_CTL	NA	NA	NA	NA	NA	NA	-2.51773	0.000173423	1
ID2	CD4_CTL	NA	NA	NA	NA	NA	NA	1.05373	0.00246869	1
ITGAE	CD4_CTL	NA	NA	NA	NA	NA	NA	-1.37213	0.00118334	1
KANSL1-AS1	CD4_CTL	NA	NA	NA	NA	NA	NA	-1.91109	7.08e-05	1
KLRK1	CD4_CTL	-2.2793	2.57e-06	0.0710205	NA	NA	NA	-2.255	5.75e-07	0.0158755
LAIR2	CD4_CTL	5.43714	0.00209139	1	NA	NA	NA	5.48746	0.00470177	1
LGALS1	CD4_CTL	1.62694	3.14e-06	0.0867142	NA	NA	NA	1.56115	2.02e-05	0.559025
LINC00513	CD4_CTL	1.9937	0.000663849	1	NA	NA	NA	1.95776	0.00215279	1
LINC02384	CD4_CTL	2.27359	0.000293416	1	NA	NA	NA	1.90992	0.00187641	1
MICOS13	CD4_CTL	1.68513	0.00263381	1	NA	NA	NA	2.65031	0.00207988	1
MRFAP1	CD4_CTL	2.29219	0.00446767	1	NA	NA	NA	2.03099	0.017795	1
MSC-AS1	CD4_CTL	5.34596	0.0016545	1	NA	NA	NA	5.37934	0.0038261	1
MTIF3	CD4_CTL	1.58262	0.00564644	1	NA	NA	NA	1.29152	0.020205	1
MTRNR2L8	CD4_CTL	-5.12509	6.34e-10	1.75e-05	NA	NA	NA	-5.38592	4.09e-13	1.13e-08
MTSS1	CD4_CTL	NA	NA	NA	NA	NA	NA	2.52705	0.00509303	1
NCK2	CD4_CTL	NA	NA	NA	NA	NA	NA	1.47215	0.0109399	1
NDUFS5	CD4_CTL	NA	NA	NA	NA	NA	NA	-1.61218	0.00173759	1
NFATC2	CD4_CTL	NA	NA	NA	NA	NA	NA	1.17666	0.0174961	1
NRDC	CD4_CTL	NA	NA	NA	NA	NA	NA	2.12284	0.00942033	1
NUB1	CD4_CTL	1.90958	0.00891844	1	NA	NA	NA	NA	NA	NA
PDE5A	CD4_CTL	NA	NA	NA	NA	NA	NA	-2.06296	4.55e-05	1
PKM	CD4_CTL	NA	NA	NA	NA	NA	NA	-1.16602	0.00358754	1
PPP3CB	CD4_CTL	NA	NA	NA	NA	NA	NA	-1.80662	0.00355573	1
PRKCA	CD4_CTL	-1.14165	0.000285643	1	NA	NA	NA	-1.64074	1.13e-05	0.312591
PRSS23	CD4_CTL	NA	NA	NA	NA	NA	NA	1.99152	0.016791	1
PTPN12	CD4_CTL	NA	NA	NA	NA	NA	NA	3.0537	0.0053004	1
RAPGEF1	CD4_CTL	1.22603	0.00435566	1	NA	NA	NA	1.39652	0.0044713	1
RASGRP2	CD4_CTL	NA	NA	NA	NA	NA	NA	-1.2839	0.00987209	1
RBM3	CD4_CTL	1.31682	0.00061583	1	NA	NA	NA	1.38048	0.00108047	1
RBM8A	CD4_CTL	1.02332	0.0255451	1	NA	NA	NA	1.29487	0.0158452	1
RNASEH2B	CD4_CTL	NA	NA	NA	NA	NA	NA	1.85067	0.016995	1
SLC15A4	CD4_CTL	NA	NA	NA	NA	NA	NA	4.945	0.00605623	1
SLC35F1	CD4_CTL	3.74524	2.72e-10	7.51e-06	NA	NA	NA	3.52817	3.4e-09	9.39e-05
SNHG8	CD4_CTL	-1.30217	0.00150888	1	NA	NA	NA	-1.38711	0.00248082	1
SNTB1	CD4_CTL	1.79509	0.00717527	1	NA	NA	NA	NA	NA	NA
SPTBN1	CD4_CTL	NA	NA	NA	NA	NA	NA	-1.06639	0.00462338	1
SSBP3	CD4_CTL	NA	NA	NA	NA	NA	NA	1.14386	0.0193476	1
SSBP4	CD4_CTL	1.55136	0.00286039	1	NA	NA	NA	1.51399	0.00754466	1
TCEA1	CD4_CTL	1.27195	0.00638039	1	NA	NA	NA	1.82878	0.00325891	1
TENT5C	CD4_CTL	NA	NA	NA	NA	NA	NA	-1.63139	0.000836159	1
TIMP1	CD4_CTL	NA	NA	NA	NA	NA	NA	-1.28948	0.00444188	1
TRAF3	CD4_CTL	-2.00463	3.91e-05	1	NA	NA	NA	-1.68577	0.000243369	1
TRG-AS1	CD4_CTL	1.22836	0.00049328	1	NA	NA	NA	1.10512	0.0012782	1
TRGC1	CD4_CTL	1.02216	0.0112148	1	NA	NA	NA	1.94105	0.00768106	1
TSTD1	CD4_CTL	NA	NA	NA	NA	NA	NA	-1.51918	0.00418389	1
TTC17	CD4_CTL	1.10516	0.0106256	1	NA	NA	NA	NA	NA	NA
UBE2H	CD4_CTL	NA	NA	NA	NA	NA	NA	1.66952	0.0161925	1
UCP2	CD4_CTL	1.54148	0.00447645	1	NA	NA	NA	1.22427	0.0338637	1
UMAD1	CD4_CTL	2.74692	0.00350871	1	NA	NA	NA	NA	NA	NA
WDR83OS	CD4_CTL	1.03327	0.00678716	1	NA	NA	NA	NA	NA	NA
WNK1	CD4_CTL	NA	NA	NA	NA	NA	NA	1.03446	0.00455714	1
ZC3HAV1	CD4_CTL	1.22602	0.00810676	1	NA	NA	NA	NA	NA	NA
CENPK	CD4_T_naive	NA	NA	NA	-3.20121	5.35e-102	1.48e-97	NA	NA	NA
EIF2AK2	CD4_T_naive	NA	NA	NA	-2.59743	1.15e-85	3.18e-81	NA	NA	NA
FMN1	CD4_T_naive	NA	NA	NA	-1.90815	2.47e-50	6.83e-46	NA	NA	NA
IFI44	CD4_T_naive	NA	NA	NA	-3.19338	1.38e-77	3.82e-73	NA	NA	NA
IFI44L	CD4_T_naive	NA	NA	NA	-5.06154	4.89e-146	1.35e-141	NA	NA	NA
IFI6	CD4_T_naive	NA	NA	NA	-2.20204	1.63e-55	4.5e-51	NA	NA	NA
IFIT1	CD4_T_naive	NA	NA	NA	-3.38064	2.93e-74	8.1e-70	NA	NA	NA
IFIT3	CD4_T_naive	NA	NA	NA	-4.25753	8.69e-84	2.4e-79	NA	NA	NA
KANSL1-AS1	CD4_T_naive	NA	NA	NA	NA	NA	NA	-1.97489	5.48e-50	1.51e-45
LY6E	CD4_T_naive	NA	NA	NA	-1.8399	4.35e-70	1.2e-65	NA	NA	NA
MTRNR2L8	CD4_T_naive	-4.40422	1.83e-146	5.06e-142	NA	NA	NA	-4.96357	3.26e-170	9.02e-166
MX1	CD4_T_naive	NA	NA	NA	-2.6967	6.79e-80	1.88e-75	NA	NA	NA
NFKBIA	CD4_T_naive	NA	NA	NA	-1.89317	2.88e-77	7.96e-73	NA	NA	NA
RSAD2	CD4_T_naive	NA	NA	NA	-3.57133	4.19e-77	1.16e-72	NA	NA	NA
SLC35F1	CD4_T_naive	NA	NA	NA	NA	NA	NA	1.67689	3.28e-72	9.06e-68
STAT1	CD4_T_naive	NA	NA	NA	-1.87154	1.21e-50	3.34e-46	NA	NA	NA
XAF1	CD4_T_naive	NA	NA	NA	-2.73428	3.7e-89	1.02e-84	NA	NA	NA
CENPK	CD4_TCM	NA	NA	NA	-2.451	2.03e-73	5.59e-69	NA	NA	NA
FMN1	CD4_TCM	NA	NA	NA	-1.31469	1.04e-45	2.88e-41	NA	NA	NA
IFI44L	CD4_TCM	NA	NA	NA	-3.67993	8.47e-89	2.34e-84	NA	NA	NA
MTRNR2L8	CD4_TCM	-4.4506	4.19e-157	1.16e-152	NA	NA	NA	-4.78239	3.5e-155	9.66e-151
NFKBIA	CD4_TCM	NA	NA	NA	-1.66976	7.23e-85	2e-80	NA	NA	NA
AC245014.3	CD4_TEM	NA	NA	NA	-1.23966	0.00683934	1	NA	NA	NA
ADA2	CD4_TEM	NA	NA	NA	2.64906	0.000569617	1	NA	NA	NA
ADAM19	CD4_TEM	NA	NA	NA	NA	NA	NA	1.25927	2.14e-05	0.592293
AL592183.1	CD4_TEM	NA	NA	NA	2.22622	0.00220361	1	NA	NA	NA
ARIH1	CD4_TEM	NA	NA	NA	1.05047	0.00183479	1	NA	NA	NA
ATP8A1	CD4_TEM	NA	NA	NA	1.81744	0.00118923	1	NA	NA	NA
BIN1	CD4_TEM	NA	NA	NA	1.35765	0.0043942	1	NA	NA	NA
BLOC1S1	CD4_TEM	NA	NA	NA	1.10818	0.00260685	1	NA	NA	NA
BTN3A1	CD4_TEM	NA	NA	NA	1.28378	0.00372399	1	NA	NA	NA
CENPK	CD4_TEM	NA	NA	NA	-3.47806	5.2e-05	1	NA	NA	NA
CTSW	CD4_TEM	NA	NA	NA	-1.68083	7.01e-05	1	NA	NA	NA
DNAJB14	CD4_TEM	NA	NA	NA	1.2647	0.00419373	1	NA	NA	NA
EIF2AK2	CD4_TEM	NA	NA	NA	-2.20527	7.96e-05	1	NA	NA	NA
ERAP2	CD4_TEM	NA	NA	NA	-1.39677	0.00226803	1	NA	NA	NA
ERCC1	CD4_TEM	NA	NA	NA	1.53516	0.00412079	1	NA	NA	NA
ERH	CD4_TEM	NA	NA	NA	1.13859	0.000763616	1	NA	NA	NA
EXOSC6	CD4_TEM	NA	NA	NA	1.99345	0.00265984	1	NA	NA	NA
GLYR1	CD4_TEM	NA	NA	NA	-1.57026	0.000811684	1	NA	NA	NA
GRAP2	CD4_TEM	NA	NA	NA	1.36357	0.00364972	1	NA	NA	NA
HMGB2	CD4_TEM	NA	NA	NA	1.05912	0.00286617	1	NA	NA	NA
IFI44L	CD4_TEM	NA	NA	NA	-3.81946	1.34e-06	0.0368798	NA	NA	NA
MTRNR2L8	CD4_TEM	-4.44061	4.96e-10	1.37e-05	NA	NA	NA	-4.59132	3.31e-09	9.14e-05
MX1	CD4_TEM	NA	NA	NA	-2.50958	0.00107141	1	NA	NA	NA
NFKBIZ	CD4_TEM	NA	NA	NA	-1.97652	2.34e-05	0.646495	NA	NA	NA
NIBAN1	CD4_TEM	1.02467	1.17e-06	0.0324544	NA	NA	NA	1.0545	7.17e-06	0.197978
NR3C1	CD4_TEM	NA	NA	NA	1.06935	0.00753701	1	NA	NA	NA
PSMA3	CD4_TEM	NA	NA	NA	1.17661	0.0058662	1	NA	NA	NA
RASGRP1	CD4_TEM	NA	NA	NA	1.27207	0.000447991	1	NA	NA	NA
RBFOX2	CD4_TEM	NA	NA	NA	1.3802	0.000411702	1	NA	NA	NA
RCBTB2	CD4_TEM	NA	NA	NA	3.00534	0.00162093	1	NA	NA	NA
RUNX3	CD4_TEM	NA	NA	NA	-1.0118	0.00213424	1	NA	NA	NA
SLAMF1	CD4_TEM	NA	NA	NA	1.3352	0.000322498	1	NA	NA	NA
SLC35F1	CD4_TEM	NA	NA	NA	NA	NA	NA	1.22542	4.24e-07	0.0117114
SND1	CD4_TEM	NA	NA	NA	1.2353	0.00135114	1	NA	NA	NA
SNHG8	CD4_TEM	NA	NA	NA	NA	NA	NA	-1.46208	3.14e-14	8.66e-10
SS18	CD4_TEM	NA	NA	NA	1.37038	0.00633478	1	NA	NA	NA
SUMF2	CD4_TEM	NA	NA	NA	-1.62044	0.00161729	1	NA	NA	NA
TMEM87A	CD4_TEM	NA	NA	NA	1.34165	0.00653504	1	NA	NA	NA

### Sheet: CD8
		AUD vs. Control All			AUD vs. Control Females			AUD vs. Control Males
Gene.ID	CellType	avg_log2FC	p_val	p_val_adj	avg_log2FC	p_val	p_val_adj	avg_log2FC	p_val	p_val_adj
ARL17B	CD8_T_naive	NA	NA	NA	NA	NA	NA	-2.75421	2.02e-16	5.58e-12
C1orf162	CD8_T_naive	NA	NA	NA	NA	NA	NA	1.21012	3.13e-11	8.64e-07
CENPK	CD8_T_naive	NA	NA	NA	-2.33511	4.93e-26	1.36e-21	NA	NA	NA
CTSW	CD8_T_naive	NA	NA	NA	-1.53347	2.48e-22	6.85e-18	NA	NA	NA
IFI44L	CD8_T_naive	NA	NA	NA	-3.61822	3.07e-26	8.49e-22	NA	NA	NA
MTRNR2L12	CD8_T_naive	NA	NA	NA	NA	NA	NA	-2.1813	1.41e-24	3.9e-20
MTRNR2L8	CD8_T_naive	-4.70611	2.23e-54	6.16e-50	NA	NA	NA	-5.17574	1.66e-46	4.59e-42
NFKBIA	CD8_T_naive	NA	NA	NA	-1.96464	1.65e-30	4.57e-26	NA	NA	NA
RPS4Y1	CD8_T_naive	-1.05233	7.42e-27	2.05e-22	NA	NA	NA	NA	NA	NA
AC114760.2	CD8_TCM	NA	NA	NA	-1.3874	8.82e-05	1	NA	NA	NA
AC245297.3	CD8_TCM	NA	NA	NA	-1.01816	0.000245138	1	NA	NA	NA
AC253572.2	CD8_TCM	NA	NA	NA	-2.80927	7.94e-07	0.0219228	NA	NA	NA
ADAR	CD8_TCM	NA	NA	NA	-1.23849	0.000100842	1	NA	NA	NA
AL592183.1	CD8_TCM	NA	NA	NA	1.56616	0.00103992	1	NA	NA	NA
APOL6	CD8_TCM	NA	NA	NA	-1.25186	0.000209475	1	NA	NA	NA
ASXL2	CD8_TCM	NA	NA	NA	-1.07806	0.00114069	1	NA	NA	NA
ATAD1	CD8_TCM	NA	NA	NA	-1.11265	0.000560128	1	NA	NA	NA
ATL2	CD8_TCM	NA	NA	NA	-1.23452	0.000270409	1	NA	NA	NA
C22orf39	CD8_TCM	NA	NA	NA	-1.64377	0.00031253	1	NA	NA	NA
CENPK	CD8_TCM	NA	NA	NA	-2.54258	2.44e-07	0.00673113	NA	NA	NA
CFAP97	CD8_TCM	NA	NA	NA	-1.06874	0.000419687	1	NA	NA	NA
CMC1	CD8_TCM	NA	NA	NA	-1.18139	0.00264784	1	NA	NA	NA
CTSW	CD8_TCM	NA	NA	NA	-2.51281	2.74e-15	7.56e-11	NA	NA	NA
DCTN4	CD8_TCM	NA	NA	NA	-1.2304	0.00153198	1	NA	NA	NA
DTX3L	CD8_TCM	NA	NA	NA	-1.54985	0.000495146	1	NA	NA	NA
EIF2AK2	CD8_TCM	NA	NA	NA	-2.09736	5.87e-07	0.0162066	NA	NA	NA
EPSTI1	CD8_TCM	NA	NA	NA	-2.09129	3.88e-05	1	NA	NA	NA
ETF1	CD8_TCM	NA	NA	NA	-1.46029	0.000379792	1	NA	NA	NA
FMN1	CD8_TCM	NA	NA	NA	-1.9478	0.000202358	1	NA	NA	NA
FOXJ3	CD8_TCM	NA	NA	NA	-1.13434	7.78e-06	0.215014	NA	NA	NA
GOLGA8A	CD8_TCM	NA	NA	NA	-2.78403	1.18e-09	3.25e-05	NA	NA	NA
HDAC2	CD8_TCM	NA	NA	NA	-1.36059	0.000541059	1	NA	NA	NA
HERC5	CD8_TCM	NA	NA	NA	-2.28669	0.000299124	1	NA	NA	NA
IFI44	CD8_TCM	NA	NA	NA	-1.90119	7.45e-08	0.00205881	NA	NA	NA
IFI44L	CD8_TCM	NA	NA	NA	-5.04068	2.19e-11	6.05e-07	NA	NA	NA
IFI6	CD8_TCM	NA	NA	NA	-1.74917	0.00123806	1	NA	NA	NA
IFIT1	CD8_TCM	NA	NA	NA	-3.45053	9.14e-09	0.000252503	NA	NA	NA
IL2RB	CD8_TCM	NA	NA	NA	-1.35162	0.00136119	1	NA	NA	NA
ISG15	CD8_TCM	NA	NA	NA	-1.77416	8.05e-08	0.00222493	NA	NA	NA
LINC00612	CD8_TCM	NA	NA	NA	-1.71321	0.000177414	1	NA	NA	NA
MEF2A	CD8_TCM	NA	NA	NA	-1.26374	0.000811217	1	NA	NA	NA
MRPL51	CD8_TCM	NA	NA	NA	1.15349	0.000427937	1	NA	NA	NA
MTIF3	CD8_TCM	NA	NA	NA	-1.43901	0.000318359	1	NA	NA	NA
MX1	CD8_TCM	NA	NA	NA	-1.82483	0.00033048	1	NA	NA	NA
MX2	CD8_TCM	NA	NA	NA	-1.75119	2.43e-05	0.670202	NA	NA	NA
NBPF19	CD8_TCM	NA	NA	NA	-2.6027	3.72e-07	0.0102712	NA	NA	NA
NDUFC2	CD8_TCM	NA	NA	NA	1.08545	0.000399992	1	NA	NA	NA
NFKBIA	CD8_TCM	NA	NA	NA	-1.42987	2.35e-05	0.650119	NA	NA	NA
OAS2	CD8_TCM	NA	NA	NA	-1.67542	0.000347343	1	NA	NA	NA
PARP9	CD8_TCM	NA	NA	NA	-2.5318	1.33e-05	0.366466	NA	NA	NA
PLEKHJ1	CD8_TCM	NA	NA	NA	1.5292	0.00180303	1	NA	NA	NA
PRPS1	CD8_TCM	NA	NA	NA	-1.37529	0.00107342	1	NA	NA	NA
PSAP	CD8_TCM	NA	NA	NA	-1.00587	0.00191589	1	NA	NA	NA
PSMC3	CD8_TCM	NA	NA	NA	-1.30051	0.000516849	1	NA	NA	NA
REEP3	CD8_TCM	NA	NA	NA	-1.2991	0.000933705	1	NA	NA	NA
RIPK1	CD8_TCM	NA	NA	NA	-1.38915	0.000869635	1	NA	NA	NA
RPA3	CD8_TCM	NA	NA	NA	-1.12528	0.00206052	1	NA	NA	NA
S100B	CD8_TCM	NA	NA	NA	1.78126	0.00233683	1	NA	NA	NA
SACM1L	CD8_TCM	NA	NA	NA	-1.06669	0.00243818	1	NA	NA	NA
SAMD9L	CD8_TCM	NA	NA	NA	-1.49503	0.000341671	1	NA	NA	NA
SNHG31	CD8_TCM	NA	NA	NA	1.57844	0.00111562	1	NA	NA	NA
SNHG5	CD8_TCM	NA	NA	NA	-1.30972	1.36e-07	0.00375337	NA	NA	NA
SVIL	CD8_TCM	NA	NA	NA	-1.05636	0.000604907	1	NA	NA	NA
THRA1/BTR	CD8_TCM	NA	NA	NA	-2.68144	2.79e-06	0.077187	NA	NA	NA
TM9SF2	CD8_TCM	NA	NA	NA	-1.23047	0.000441093	1	NA	NA	NA
TMEM106B	CD8_TCM	NA	NA	NA	-1.15779	0.000794847	1	NA	NA	NA
TNFRSF14	CD8_TCM	NA	NA	NA	-1.0599	0.00210798	1	NA	NA	NA
TRG-AS1	CD8_TCM	NA	NA	NA	NA	NA	NA	1.10188	1.79e-05	0.495162
TTC19	CD8_TCM	NA	NA	NA	-1.28481	6.38e-05	1	NA	NA	NA
UBE2N	CD8_TCM	NA	NA	NA	-1.03518	0.00162026	1	NA	NA	NA
UPF2	CD8_TCM	NA	NA	NA	-1.00834	0.00168253	1	NA	NA	NA
XAF1	CD8_TCM	NA	NA	NA	-2.77641	2.89e-06	0.0797085	NA	NA	NA
ZBTB1	CD8_TCM	NA	NA	NA	NA	NA	NA	1.06672	7.35e-05	1
ATP10A	CD8_TEM	NA	NA	NA	NA	NA	NA	1.82598	3.9e-41	1.08e-36
CD226	CD8_TEM	1.29539	1.02e-42	2.81e-38	NA	NA	NA	1.86754	1.61e-60	4.46e-56
CMC1	CD8_TEM	NA	NA	NA	NA	NA	NA	-1.51161	1.54e-97	4.26e-93
FGFBP2	CD8_TEM	NA	NA	NA	1.24832	5.68e-12	1.57e-07	1.17402	9.98e-52	2.76e-47
FNDC3B	CD8_TEM	NA	NA	NA	NA	NA	NA	1.19049	5.96e-30	1.65e-25
GZMB	CD8_TEM	NA	NA	NA	1.30518	3.47e-12	9.59e-08	NA	NA	NA
GZMH	CD8_TEM	NA	NA	NA	1.12513	8.86e-14	2.45e-09	NA	NA	NA
GZMK	CD8_TEM	NA	NA	NA	NA	NA	NA	-1.0381	1.06e-34	2.94e-30
ITGB1	CD8_TEM	NA	NA	NA	NA	NA	NA	1.6346	2.16e-75	5.96e-71
RPTOR	CD8_TEM	NA	NA	NA	NA	NA	NA	1.37185	2.63e-36	7.26e-32
SGCD	CD8_TEM	NA	NA	NA	NA	NA	NA	-1.60455	5.82e-42	1.61e-37
SH3BP5	CD8_TEM	NA	NA	NA	NA	NA	NA	1.02461	9.61e-28	2.66e-23
SNHG5	CD8_TEM	NA	NA	NA	-1.2326	1.06e-17	2.92e-13	NA	NA	NA
TIGIT	CD8_TEM	NA	NA	NA	NA	NA	NA	-1.55148	1.32e-52	3.64e-48

### Sheet: NK
		AUD vs. Control All			AUD vs. Control Females			AUD vs. Control Males
Gene.ID	CellType	avg_log2FC	p_val	p_val_adj	avg_log2FC	p_val	p_val_adj	avg_log2FC	p_val	p_val_adj
AKR1C3	NK	NA	NA	NA	NA	NA	NA	-1.75918	4.52e-111	1.25e-106
ARL17B	NK	NA	NA	NA	NA	NA	NA	-2.84876	1.65e-116	4.57e-112
CD52	NK	1.44102	1.89e-161	5.23e-157	NA	NA	NA	1.77327	1.76e-202	4.87e-198
CEBPD	NK	NA	NA	NA	NA	NA	NA	-1.09406	2.43e-59	6.72e-55
CRIP1	NK	NA	NA	NA	NA	NA	NA	1.32643	2.65e-159	7.31e-155
EIF2AK2	NK	NA	NA	NA	-2.13069	7.59e-57	2.1e-52	NA	NA	NA
EPB41L4A	NK	NA	NA	NA	NA	NA	NA	1.78914	3.89e-77	1.07e-72
FCER1G	NK	NA	NA	NA	NA	NA	NA	-1.19621	3.79e-137	1.05e-132
GZMH	NK	NA	NA	NA	NA	NA	NA	1.4279	4.67e-205	1.29e-200
HERC5	NK	NA	NA	NA	-2.27496	5.23e-49	1.44e-44	NA	NA	NA
HERC6	NK	NA	NA	NA	-1.90579	2.76e-38	7.64e-34	NA	NA	NA
HLA-DPB1	NK	NA	NA	NA	NA	NA	NA	1.0208	3.58e-64	9.88e-60
HLA-DRB1	NK	2.25129	1.6e-111	4.41e-107	NA	NA	NA	2.61213	2.15e-150	5.95e-146
HLA-DRB5	NK	NA	NA	NA	NA	NA	NA	4.51313	8.18e-122	2.26e-117
IFI44L	NK	NA	NA	NA	-4.15733	5.36e-82	1.48e-77	NA	NA	NA
IFI6	NK	NA	NA	NA	-2.72762	5.78e-56	1.6e-51	NA	NA	NA
IFIT1	NK	NA	NA	NA	-4.21903	4.82e-93	1.33e-88	NA	NA	NA
IFIT3	NK	NA	NA	NA	-3.73315	1.32e-83	3.64e-79	NA	NA	NA
IRF7	NK	NA	NA	NA	-2.25911	2.69e-42	7.42e-38	NA	NA	NA
ISG15	NK	NA	NA	NA	-2.7013	1.5e-75	4.14e-71	NA	NA	NA
KANSL1-AS1	NK	NA	NA	NA	NA	NA	NA	-2.17773	4.38e-95	1.21e-90
KLRC1	NK	NA	NA	NA	2.05668	1.5e-58	4.14e-54	NA	NA	NA
KLRC2	NK	2.8653	1.08e-183	2.99e-179	NA	NA	NA	3.12014	4.74e-208	1.31e-203
KLRC3	NK	1.25707	2.83e-103	7.81e-99	2.07488	5.57e-40	1.54e-35	1.25115	2.42e-94	6.68e-90
LGALS1	NK	NA	NA	NA	NA	NA	NA	1.30413	4.77e-114	1.32e-109
LINC00944	NK	NA	NA	NA	NA	NA	NA	2.58325	1.98e-93	5.48e-89
LINC01871	NK	NA	NA	NA	NA	NA	NA	1.37153	1.15e-86	3.18e-82
LINGO2	NK	-1.10519	3.47e-82	9.59e-78	NA	NA	NA	-1.76736	1.42e-121	3.91e-117
MTRNR2L8	NK	-4.87534	2.87e-307	7.94e-303	NA	NA	NA	-5.25658	0	0
MX1	NK	NA	NA	NA	-3.28705	2.01e-77	5.56e-73	NA	NA	NA
MX2	NK	NA	NA	NA	-2.50545	1.46e-41	4.04e-37	NA	NA	NA
MYOM2	NK	NA	NA	NA	-2.84244	5.83e-49	1.61e-44	4.71179	1.18e-155	3.26e-151
OAS1	NK	NA	NA	NA	-2.6454	2.42e-55	6.68e-51	NA	NA	NA
OAS2	NK	NA	NA	NA	-1.78763	1.77e-38	4.9e-34	NA	NA	NA
PARP9	NK	NA	NA	NA	-1.83794	3.15e-44	8.69e-40	NA	NA	NA
PLSCR1	NK	NA	NA	NA	-2.05025	1.36e-38	3.75e-34	NA	NA	NA
RSAD2	NK	NA	NA	NA	-3.32638	4.1e-72	1.13e-67	NA	NA	NA
S100B	NK	NA	NA	NA	5.01478	2.21e-77	6.11e-73	NA	NA	NA
SLC35F1	NK	NA	NA	NA	NA	NA	NA	2.13087	1.11e-132	3.07e-128
SNHG5	NK	NA	NA	NA	-1.54757	7.25e-51	2e-46	NA	NA	NA
SYK	NK	NA	NA	NA	NA	NA	NA	-1.63323	6.53e-78	1.8e-73
TRG-AS1	NK	NA	NA	NA	NA	NA	NA	1.53487	1.83e-112	5.05e-108
XAF1	NK	NA	NA	NA	-1.99806	2.39e-50	6.61e-46	NA	NA	NA
AC007038.1	NK_CD56	NA	NA	NA	NA	NA	NA	1.08163	0.0248496	1
AC025164.1	NK_CD56	NA	NA	NA	NA	NA	NA	1.30794	0.0130751	1
AC073167.1	NK_CD56	NA	NA	NA	NA	NA	NA	1.90168	0.00262972	1
AC104316.1	NK_CD56	NA	NA	NA	-1.73964	0.00136377	1	NA	NA	NA
ACACA	NK_CD56	NA	NA	NA	NA	NA	NA	-5.06515	0.0228928	1
ADSS	NK_CD56	NA	NA	NA	NA	NA	NA	1.06268	0.00155809	1
AL589990.1	NK_CD56	NA	NA	NA	NA	NA	NA	3.61227	2.93e-06	0.0808286
ANO6	NK_CD56	NA	NA	NA	NA	NA	NA	1.113	0.0042073	1
ANTXR2	NK_CD56	NA	NA	NA	NA	NA	NA	2.71234	1.87e-05	0.515921
AOAH	NK_CD56	NA	NA	NA	1.55155	3.35e-05	0.926627	NA	NA	NA
AQR	NK_CD56	NA	NA	NA	NA	NA	NA	1.39106	0.00654186	1
AREG	NK_CD56	NA	NA	NA	NA	NA	NA	2.35458	2.06e-06	0.0569535
ARHGAP32	NK_CD56	NA	NA	NA	NA	NA	NA	2.77027	6.07e-05	1
ARL17B	NK_CD56	NA	NA	NA	NA	NA	NA	-2.95968	0.0229696	1
ARMC1	NK_CD56	NA	NA	NA	NA	NA	NA	1.23216	0.0110975	1
ATG3	NK_CD56	NA	NA	NA	NA	NA	NA	1.44804	0.00184129	1
ATP2B1	NK_CD56	NA	NA	NA	NA	NA	NA	1.05667	0.00236607	1
ATP6AP2	NK_CD56	NA	NA	NA	NA	NA	NA	-2.39965	0.027725	1
AVEN	NK_CD56	NA	NA	NA	NA	NA	NA	2.07489	0.00492993	1
BICD1	NK_CD56	NA	NA	NA	NA	NA	NA	2.25594	0.000932193	1
BTBD1	NK_CD56	NA	NA	NA	NA	NA	NA	1.12902	0.012622	1
BTG2	NK_CD56	NA	NA	NA	-1.21615	0.00273256	1	NA	NA	NA
BTRC	NK_CD56	NA	NA	NA	NA	NA	NA	1.22682	0.0134379	1
CA5B	NK_CD56	NA	NA	NA	NA	NA	NA	1.08359	0.0255974	1
CBL	NK_CD56	NA	NA	NA	NA	NA	NA	1.89077	0.00526335	1
CBX5	NK_CD56	NA	NA	NA	NA	NA	NA	2.16818	2.6e-05	0.718669
CCAR1	NK_CD56	NA	NA	NA	1.03254	0.0175587	1	NA	NA	NA
CCDC200	NK_CD56	NA	NA	NA	NA	NA	NA	1.72313	0.00121931	1
CCNC	NK_CD56	NA	NA	NA	NA	NA	NA	1.2767	0.00124166	1
CCT4	NK_CD56	NA	NA	NA	NA	NA	NA	-2.27005	0.0154637	1
CDC5L	NK_CD56	NA	NA	NA	1.05818	0.00365886	1	NA	NA	NA
CEP104	NK_CD56	NA	NA	NA	NA	NA	NA	1.67732	0.00224613	1
CERT1	NK_CD56	NA	NA	NA	1.46852	0.0138626	1	NA	NA	NA
CHIC1	NK_CD56	NA	NA	NA	NA	NA	NA	2.02085	8.13e-05	1
CKMT2-AS1	NK_CD56	NA	NA	NA	2.36728	0.00146885	1	NA	NA	NA
CLIP4	NK_CD56	NA	NA	NA	NA	NA	NA	1.50411	0.00199515	1
COPA	NK_CD56	NA	NA	NA	1.09347	0.00910409	1	NA	NA	NA
CORO1C	NK_CD56	NA	NA	NA	NA	NA	NA	2.5028	0.000179787	1
CROCC	NK_CD56	NA	NA	NA	-1.50313	0.00106163	1	NA	NA	NA
CSTB	NK_CD56	NA	NA	NA	NA	NA	NA	-2.57675	0.00483388	1
CYREN	NK_CD56	NA	NA	NA	NA	NA	NA	-4.75274	0.020438	1
DAD1	NK_CD56	NA	NA	NA	NA	NA	NA	-1.39658	0.0158849	1
DANCR	NK_CD56	NA	NA	NA	NA	NA	NA	1.35854	0.00295781	1
DCUN1D4	NK_CD56	NA	NA	NA	NA	NA	NA	2.13808	0.000446429	1
DDHD1	NK_CD56	1.08807	0.000195167	1	NA	NA	NA	NA	NA	NA
DHX40	NK_CD56	NA	NA	NA	NA	NA	NA	1.33383	0.0048466	1
DMTF1	NK_CD56	NA	NA	NA	1.13152	0.0114813	1	NA	NA	NA
DNAJB1	NK_CD56	NA	NA	NA	NA	NA	NA	1.76171	0.00230403	1
DPP7	NK_CD56	NA	NA	NA	NA	NA	NA	-5.00483	0.0128341	1
DSTN	NK_CD56	NA	NA	NA	NA	NA	NA	-2.12911	0.0309474	1
DYNLT1	NK_CD56	NA	NA	NA	-1.48893	0.00175784	1	NA	NA	NA
EIF3G	NK_CD56	NA	NA	NA	NA	NA	NA	-1.55879	0.00229484	1
EIF3J	NK_CD56	NA	NA	NA	NA	NA	NA	-1.09443	0.0219379	1
EIF4A3	NK_CD56	NA	NA	NA	1.48542	0.00572452	1	NA	NA	NA
EMC10	NK_CD56	NA	NA	NA	NA	NA	NA	1.5019	0.000631534	1
ETF1	NK_CD56	NA	NA	NA	-1.43557	0.00816046	1	NA	NA	NA
FNIP2	NK_CD56	NA	NA	NA	NA	NA	NA	1.72042	0.000401071	1
FOXN2	NK_CD56	NA	NA	NA	NA	NA	NA	1.70982	1.75e-05	0.48289
FOXO3	NK_CD56	NA	NA	NA	1.4933	0.0085748	1	NA	NA	NA
G3BP2	NK_CD56	NA	NA	NA	NA	NA	NA	1.26114	0.00370705	1
GADD45B	NK_CD56	NA	NA	NA	NA	NA	NA	-4.84201	0.020438	1
GET3	NK_CD56	NA	NA	NA	NA	NA	NA	1.65302	0.00180234	1
GFPT1	NK_CD56	NA	NA	NA	NA	NA	NA	1.31246	0.00323141	1
GIMAP4	NK_CD56	NA	NA	NA	1.35925	0.00272662	1	NA	NA	NA
GIMAP5	NK_CD56	NA	NA	NA	2.41855	0.00276643	1	NA	NA	NA
GINM1	NK_CD56	NA	NA	NA	-1.82823	0.00484951	1	NA	NA	NA
GLIPR2	NK_CD56	NA	NA	NA	NA	NA	NA	-1.76816	0.0280603	1
GNL2	NK_CD56	NA	NA	NA	NA	NA	NA	2.25524	0.000825332	1
GOLGA8A	NK_CD56	NA	NA	NA	NA	NA	NA	1.44677	0.00837831	1
GPANK1	NK_CD56	NA	NA	NA	NA	NA	NA	1.88414	0.000870047	1
GZMA	NK_CD56	NA	NA	NA	NA	NA	NA	-1.23661	0.00171698	1
GZMB	NK_CD56	NA	NA	NA	NA	NA	NA	-1.94561	0.0277456	1
GZMM	NK_CD56	NA	NA	NA	NA	NA	NA	-2.81978	0.00708646	1
HCG18	NK_CD56	NA	NA	NA	NA	NA	NA	1.02449	0.0153976	1
HLA-DPA1	NK_CD56	NA	NA	NA	NA	NA	NA	-2.14172	0.0131932	1
IL32	NK_CD56	NA	NA	NA	1.56648	0.0005478	1	NA	NA	NA
ILF3	NK_CD56	NA	NA	NA	NA	NA	NA	1.06678	0.00501531	1
INO80	NK_CD56	NA	NA	NA	NA	NA	NA	1.23603	0.00306893	1
ISG15	NK_CD56	NA	NA	NA	NA	NA	NA	-1.94162	0.0185982	1
ITFG2-AS1	NK_CD56	NA	NA	NA	NA	NA	NA	3.08449	9.12e-05	1
ITFG2	NK_CD56	NA	NA	NA	NA	NA	NA	-4.9894	0.0128341	1
JUN	NK_CD56	NA	NA	NA	-1.3437	2.97e-05	0.819132	NA	NA	NA
KANSL1-AS1	NK_CD56	NA	NA	NA	NA	NA	NA	-4.86238	0.020438	1
KANSL1L	NK_CD56	NA	NA	NA	NA	NA	NA	1.15612	0.000744386	1
KIAA0556	NK_CD56	NA	NA	NA	NA	NA	NA	2.78024	7.79e-05	1
KLHDC4	NK_CD56	NA	NA	NA	1.2852	0.00366533	1	NA	NA	NA
KLRC2	NK_CD56	1.07771	0.000433145	1	1.24577	0.0133473	1	1.22191	0.00502955	1
KLRC3	NK_CD56	NA	NA	NA	1.74563	6.13e-05	1	NA	NA	NA
LAPTM5	NK_CD56	NA	NA	NA	NA	NA	NA	-1.6175	0.0115935	1
LIG4	NK_CD56	NA	NA	NA	NA	NA	NA	3.31022	1.97e-06	0.0545448
LINC00910	NK_CD56	NA	NA	NA	-1.39938	0.00864394	1	NA	NA	NA
LINC01473	NK_CD56	NA	NA	NA	1.77212	0.00155147	1	NA	NA	NA
LINC01684	NK_CD56	NA	NA	NA	2.7302	0.000912211	1	NA	NA	NA
LINC01862	NK_CD56	NA	NA	NA	NA	NA	NA	1.78812	0.00358152	1
LINC02256	NK_CD56	NA	NA	NA	NA	NA	NA	-2.83073	0.0112003	1
LINC02328	NK_CD56	NA	NA	NA	NA	NA	NA	1.32929	0.00545178	1
LIPA	NK_CD56	NA	NA	NA	NA	NA	NA	1.78247	0.000291029	1
LMNA	NK_CD56	NA	NA	NA	-1.96543	0.00306942	1	NA	NA	NA
MAPKAPK2	NK_CD56	NA	NA	NA	NA	NA	NA	1.3486	0.0161876	1
MBTPS1	NK_CD56	NA	NA	NA	NA	NA	NA	2.03049	2.97e-07	0.00821009
MCMBP	NK_CD56	NA	NA	NA	NA	NA	NA	1.61405	0.00155223	1
MED27	NK_CD56	NA	NA	NA	NA	NA	NA	1.28176	0.00210201	1
MFF	NK_CD56	NA	NA	NA	NA	NA	NA	-1.67028	0.0403673	1
MIA3	NK_CD56	NA	NA	NA	NA	NA	NA	1.14884	0.0192444	1
MRPS24	NK_CD56	NA	NA	NA	NA	NA	NA	-2.69875	0.023795	1
MRTFB	NK_CD56	NA	NA	NA	NA	NA	NA	2.12068	0.000197906	1
MSRB3	NK_CD56	NA	NA	NA	NA	NA	NA	2.73016	3.97e-06	0.109753
MTRNR2L12	NK_CD56	NA	NA	NA	NA	NA	NA	-2.28946	0.00732436	1
MTRNR2L8	NK_CD56	-4.49503	1.86e-07	0.00514845	NA	NA	NA	-8.83395	2.52e-05	0.697012
MYDGF	NK_CD56	NA	NA	NA	NA	NA	NA	-2.07193	0.0319101	1
NDUFA6	NK_CD56	NA	NA	NA	NA	NA	NA	-2.44988	0.0201833	1
NDUFA7	NK_CD56	NA	NA	NA	NA	NA	NA	-1.94653	0.0183882	1
NDUFC1	NK_CD56	NA	NA	NA	NA	NA	NA	1.10688	0.00746592	1
NDUFV3	NK_CD56	NA	NA	NA	NA	NA	NA	1.27979	0.00799285	1
NECAP2	NK_CD56	NA	NA	NA	NA	NA	NA	1.31941	0.00610263	1
NFATC2IP	NK_CD56	NA	NA	NA	NA	NA	NA	-5.14494	0.0144433	1
NOP58	NK_CD56	NA	NA	NA	NA	NA	NA	1.06865	0.0152862	1
NR1D2	NK_CD56	NA	NA	NA	NA	NA	NA	1.20571	0.00767439	1
NSUN2	NK_CD56	NA	NA	NA	NA	NA	NA	1.26501	0.0113929	1
OAZ1	NK_CD56	NA	NA	NA	NA	NA	NA	-1.25692	0.00078558	1
OGDH	NK_CD56	NA	NA	NA	1.1854	0.0072605	1	NA	NA	NA
OOEP	NK_CD56	NA	NA	NA	NA	NA	NA	1.62731	0.00129507	1
OTUD6B-AS1	NK_CD56	NA	NA	NA	NA	NA	NA	-4.92488	0.0128341	1
OXR1	NK_CD56	NA	NA	NA	1.79944	0.00194336	1	NA	NA	NA
PARG	NK_CD56	NA	NA	NA	NA	NA	NA	1.59789	0.0168504	1
PARVG	NK_CD56	NA	NA	NA	NA	NA	NA	-4.95018	0.020438	1
PATJ	NK_CD56	NA	NA	NA	1.19844	0.00294389	1	NA	NA	NA
PATL1	NK_CD56	NA	NA	NA	NA	NA	NA	1.94416	0.00059282	1
PBDC1	NK_CD56	NA	NA	NA	NA	NA	NA	1.16085	0.010631	1
PDE7A	NK_CD56	NA	NA	NA	1.02047	0.0139755	1	NA	NA	NA
PDK3	NK_CD56	NA	NA	NA	NA	NA	NA	1.48991	0.0072562	1
PFDN4	NK_CD56	NA	NA	NA	-1.82154	0.00186136	1	NA	NA	NA
PKN2	NK_CD56	NA	NA	NA	NA	NA	NA	1.04784	0.0288997	1
PLA2G6	NK_CD56	NA	NA	NA	-1.75748	0.00109054	1	NA	NA	NA
PNPT1	NK_CD56	NA	NA	NA	NA	NA	NA	1.42853	0.0032521	1
POLR2F	NK_CD56	NA	NA	NA	NA	NA	NA	-2.05148	0.026653	1
POLR3E	NK_CD56	NA	NA	NA	NA	NA	NA	2.45472	0.00236798	1
PPAN	NK_CD56	NA	NA	NA	NA	NA	NA	1.59121	0.00551344	1
PPM1L	NK_CD56	NA	NA	NA	NA	NA	NA	1.51652	0.0110353	1
PPP1R3E	NK_CD56	NA	NA	NA	NA	NA	NA	2.80387	4.19e-05	1
PPP2CA	NK_CD56	NA	NA	NA	NA	NA	NA	-2.08017	0.0264807	1
PPP3R1	NK_CD56	NA	NA	NA	NA	NA	NA	1.04949	0.022175	1
PRELID1	NK_CD56	NA	NA	NA	NA	NA	NA	-1.19214	0.00836454	1
PRKCQ	NK_CD56	NA	NA	NA	NA	NA	NA	1.71754	4.86e-05	1
PRKRIP1	NK_CD56	NA	NA	NA	NA	NA	NA	1.14302	0.0276752	1
PRR3	NK_CD56	NA	NA	NA	NA	NA	NA	1.36042	0.00588266	1
PSEN1	NK_CD56	NA	NA	NA	NA	NA	NA	1.0954	0.0244111	1
PSMB3	NK_CD56	NA	NA	NA	1.86728	0.000950408	1	NA	NA	NA
PSMD1	NK_CD56	NA	NA	NA	NA	NA	NA	1.28531	0.00252659	1
PTCD3	NK_CD56	NA	NA	NA	NA	NA	NA	1.09141	0.0166094	1
PTK2B	NK_CD56	NA	NA	NA	1.52323	0.00146528	1	NA	NA	NA
RABEP1	NK_CD56	NA	NA	NA	NA	NA	NA	1.73853	0.000831883	1
RAD51B	NK_CD56	NA	NA	NA	NA	NA	NA	1.11795	0.000641031	1
RASGRP1	NK_CD56	NA	NA	NA	NA	NA	NA	1.16582	0.00445909	1
RBBP4	NK_CD56	NA	NA	NA	1.03079	0.0124209	1	NA	NA	NA
RBCK1	NK_CD56	NA	NA	NA	-1.61606	0.000417649	1	NA	NA	NA
RBIS	NK_CD56	NA	NA	NA	NA	NA	NA	-1.45248	0.00534165	1
RCAN3	NK_CD56	NA	NA	NA	NA	NA	NA	2.11962	0.00023098	1
RICTOR	NK_CD56	NA	NA	NA	NA	NA	NA	1.24191	0.000276581	1
RNF111	NK_CD56	NA	NA	NA	NA	NA	NA	1.58779	0.00441486	1
RPA3	NK_CD56	NA	NA	NA	-1.3351	0.012773	1	NA	NA	NA
RPS4Y1	NK_CD56	-1.87583	7.11e-10	1.96e-05	NA	NA	NA	NA	NA	NA
RPTOR	NK_CD56	NA	NA	NA	NA	NA	NA	-5.00452	0.0144433	1
S100B	NK_CD56	NA	NA	NA	2.47135	0.00496251	1	NA	NA	NA
SBDS	NK_CD56	NA	NA	NA	-1.36988	0.00552425	1	NA	NA	NA
SBF2	NK_CD56	NA	NA	NA	NA	NA	NA	1.00593	0.0126749	1
SBNO1	NK_CD56	NA	NA	NA	NA	NA	NA	1.21014	0.00252876	1
SCMH1	NK_CD56	NA	NA	NA	NA	NA	NA	1.05447	0.00633427	1
SCYL2	NK_CD56	NA	NA	NA	NA	NA	NA	1.81379	0.000909445	1
SDAD1	NK_CD56	NA	NA	NA	NA	NA	NA	1.45117	0.0103937	1
SDCCAG8	NK_CD56	NA	NA	NA	NA	NA	NA	1.26137	0.00750563	1
SDHB	NK_CD56	NA	NA	NA	NA	NA	NA	-4.65793	0.0162344	1
SEC13	NK_CD56	NA	NA	NA	1.1586	0.00961148	1	NA	NA	NA
SERP1	NK_CD56	NA	NA	NA	NA	NA	NA	-1.89707	0.00307542	1
SERTAD2	NK_CD56	NA	NA	NA	NA	NA	NA	1.31924	0.0117139	1
SESN1	NK_CD56	NA	NA	NA	NA	NA	NA	1.16556	0.00218702	1
SIRT1	NK_CD56	NA	NA	NA	NA	NA	NA	1.47724	0.0089275	1
SLC35F1	NK_CD56	NA	NA	NA	NA	NA	NA	1.92043	0.00101631	1
SLC7A6	NK_CD56	NA	NA	NA	-1.43832	0.00577287	1	NA	NA	NA
SLIT3	NK_CD56	NA	NA	NA	NA	NA	NA	2.96543	9.05e-05	1
SMARCAL1	NK_CD56	NA	NA	NA	NA	NA	NA	1.63318	0.00195764	1
SMIM19	NK_CD56	NA	NA	NA	-1.02836	0.00763698	1	NA	NA	NA
SMIM20	NK_CD56	NA	NA	NA	NA	NA	NA	1.46629	0.00840061	1
SNAP23	NK_CD56	NA	NA	NA	NA	NA	NA	-4.69144	0.0204378	1
SNHG7	NK_CD56	NA	NA	NA	-1.6447	0.00177809	1	NA	NA	NA
SNRNP25	NK_CD56	NA	NA	NA	-3.11838	0.000945296	1	NA	NA	NA
SNRPE	NK_CD56	NA	NA	NA	NA	NA	NA	-2.22448	0.0245548	1
SNX29	NK_CD56	NA	NA	NA	2.19632	0.00178198	1	NA	NA	NA
SPPL2A	NK_CD56	NA	NA	NA	-1.34892	0.00601799	1	NA	NA	NA
SRM	NK_CD56	NA	NA	NA	2.29788	0.00175735	1	NA	NA	NA
STAM2	NK_CD56	NA	NA	NA	1.72016	0.00504702	1	NA	NA	NA
STARD4	NK_CD56	NA	NA	NA	NA	NA	NA	2.41174	0.000398651	1
STK25	NK_CD56	NA	NA	NA	NA	NA	NA	2.71285	5.37e-05	1
SUN2	NK_CD56	NA	NA	NA	NA	NA	NA	-1.33439	0.017451	1
SVIL	NK_CD56	NA	NA	NA	NA	NA	NA	1.29739	0.00315488	1
TAF13	NK_CD56	NA	NA	NA	NA	NA	NA	1.29448	0.00627882	1
TBL1XR1	NK_CD56	NA	NA	NA	NA	NA	NA	1.19367	0.00249284	1
TLE5	NK_CD56	NA	NA	NA	NA	NA	NA	-1.04474	0.0209816	1
TOR1AIP1	NK_CD56	NA	NA	NA	NA	NA	NA	1.32376	0.00548194	1
TOX	NK_CD56	NA	NA	NA	1.37059	0.00056762	1	NA	NA	NA
TOX2	NK_CD56	NA	NA	NA	NA	NA	NA	3.08915	4.75e-05	1
TP53BP1	NK_CD56	NA	NA	NA	NA	NA	NA	1.16175	0.00751776	1
TPK1	NK_CD56	NA	NA	NA	1.29471	0.0061884	1	NA	NA	NA
TPR	NK_CD56	NA	NA	NA	NA	NA	NA	-1.59002	0.0202897	1
TRGC1	NK_CD56	NA	NA	NA	1.11137	0.00135097	1	NA	NA	NA
TRIM34	NK_CD56	NA	NA	NA	NA	NA	NA	2.21783	0.000446429	1
TSPYL2	NK_CD56	NA	NA	NA	NA	NA	NA	2.41184	0.00413972	1
TTC4	NK_CD56	NA	NA	NA	NA	NA	NA	2.15525	0.000198964	1
TXNDC9	NK_CD56	NA	NA	NA	NA	NA	NA	1.24525	0.00112012	1
UBE2G2	NK_CD56	NA	NA	NA	1.01245	0.0211791	1	NA	NA	NA
UROS	NK_CD56	NA	NA	NA	NA	NA	NA	1.04653	0.017412	1
USP32	NK_CD56	NA	NA	NA	NA	NA	NA	1.26535	0.0185074	1
UTY	NK_CD56	-1.34848	0.000226456	1	NA	NA	NA	NA	NA	NA
WAPL	NK_CD56	NA	NA	NA	NA	NA	NA	1.16356	0.00405975	1
WDR44	NK_CD56	NA	NA	NA	NA	NA	NA	1.77125	1.68e-05	0.464583
XPO7	NK_CD56	NA	NA	NA	NA	NA	NA	1.16746	0.0110786	1
YIPF4	NK_CD56	NA	NA	NA	-1.07469	0.0233584	1	NA	NA	NA
YY1AP1	NK_CD56	NA	NA	NA	-1.42175	0.00487392	1	NA	NA	NA
ZBTB10	NK_CD56	NA	NA	NA	NA	NA	NA	1.27036	0.00907106	1
ZBTB11	NK_CD56	NA	NA	NA	NA	NA	NA	1.08556	0.010547	1
ZFP36	NK_CD56	NA	NA	NA	NA	NA	NA	1.47664	0.00417339	1
ZMPSTE24	NK_CD56	NA	NA	NA	NA	NA	NA	2.44218	0.000379077	1
ZNF567	NK_CD56	NA	NA	NA	NA	NA	NA	2.04321	0.00175396	1
ZNF789	NK_CD56	NA	NA	NA	NA	NA	NA	1.2812	0.0171271	1
ZNF92	NK_CD56	NA	NA	NA	NA	NA	NA	1.0517	0.00717563	1

### Sheet: CD14_MON
		AUD vs. Control All			AUD vs. Control Females			AUD vs. Control Males
Gene.ID	CellType	avg_log2FC	p_val	p_val_adj	avg_log2FC	p_val	p_val_adj	avg_log2FC	p_val	p_val_adj
ALOX5AP	CD14_MON_1	NA	NA	NA	1.43265	2.35e-34	6.5e-30	NA	NA	NA
ATF3	CD14_MON_1	NA	NA	NA	-1.47173	2.3e-35	6.36e-31	NA	NA	NA
C22orf34	CD14_MON_1	NA	NA	NA	1.94368	1.05e-55	2.91e-51	NA	NA	NA
CASC8	CD14_MON_1	-4.88631	6.3e-109	1.74e-104	NA	NA	NA	-5.42461	1.18e-99	3.27e-95
CRISPLD2	CD14_MON_1	NA	NA	NA	1.22733	9.06e-35	2.5e-30	NA	NA	NA
CSGALNACT1	CD14_MON_1	NA	NA	NA	NA	NA	NA	-2.20967	8.07e-49	2.23e-44
EPSTI1	CD14_MON_1	NA	NA	NA	NA	NA	NA	1.3085	1.06e-50	2.94e-46
HLA-DQA1	CD14_MON_1	NA	NA	NA	-1.35933	4.94e-44	1.36e-39	NA	NA	NA
HLA-DQA2	CD14_MON_1	NA	NA	NA	NA	NA	NA	-2.42502	3.91e-45	1.08e-40
HLA-DQB1	CD14_MON_1	NA	NA	NA	NA	NA	NA	1.36867	1.09e-95	3.02e-91
HLA-DRB5	CD14_MON_1	NA	NA	NA	NA	NA	NA	2.62994	3.28e-247	9.05e-243
LGALS2	CD14_MON_1	NA	NA	NA	1.45504	1.17e-80	3.22e-76	NA	NA	NA
MCTP2	CD14_MON_1	NA	NA	NA	1.89366	1.16e-45	3.19e-41	NA	NA	NA
MYO19	CD14_MON_1	NA	NA	NA	NA	NA	NA	1.69633	4.92e-48	1.36e-43
NFXL1	CD14_MON_1	NA	NA	NA	2.08043	2.1e-40	5.81e-36	NA	NA	NA
NRG1	CD14_MON_1	NA	NA	NA	1.97147	4.01e-38	1.11e-33	NA	NA	NA
PDE4D	CD14_MON_1	NA	NA	NA	1.65504	2.98e-48	8.23e-44	NA	NA	NA
RETN	CD14_MON_1	NA	NA	NA	2.65119	2.44e-94	6.73e-90	NA	NA	NA
TMEM154	CD14_MON_1	NA	NA	NA	1.2583	3.88e-61	1.07e-56	NA	NA	NA
TNFAIP3	CD14_MON_1	NA	NA	NA	-2.06973	2.07e-67	5.73e-63	NA	NA	NA
ZBTB16	CD14_MON_1	NA	NA	NA	NA	NA	NA	1.56239	9.92e-42	2.74e-37
ABCC3	CD14_MON_2	NA	NA	NA	1.47337	5.66e-36	1.56e-31	NA	NA	NA
ABTB2	CD14_MON_2	NA	NA	NA	-2.42841	1.44e-53	3.97e-49	NA	NA	NA
AC004551.1	CD14_MON_2	NA	NA	NA	-3.02027	1.72e-89	4.75e-85	NA	NA	NA
AC006160.1	CD14_MON_2	NA	NA	NA	-2.16787	8.64e-66	2.39e-61	NA	NA	NA
AC009950.1	CD14_MON_2	NA	NA	NA	-1.5075	9.1e-45	2.51e-40	NA	NA	NA
AC084871.1	CD14_MON_2	NA	NA	NA	-1.32226	4.19e-40	1.16e-35	NA	NA	NA
AL355075.4	CD14_MON_2	NA	NA	NA	NA	NA	NA	-1.74776	5.05e-30	1.39e-25
ANKRD22	CD14_MON_2	NA	NA	NA	-3.84969	2.38e-80	6.59e-76	NA	NA	NA
AP001011.1	CD14_MON_2	NA	NA	NA	-2.06035	5.4e-73	1.49e-68	NA	NA	NA
AP001610.2	CD14_MON_2	NA	NA	NA	-2.52161	5.5e-60	1.52e-55	NA	NA	NA
ARL17B	CD14_MON_2	NA	NA	NA	1.94953	8.02e-64	2.21e-59	-3.52169	3.97e-147	1.1e-142
ATP10A	CD14_MON_2	NA	NA	NA	-1.21584	1.64e-42	4.53e-38	NA	NA	NA
C22orf34	CD14_MON_2	NA	NA	NA	1.98477	4.74e-62	1.31e-57	NA	NA	NA
CALHM6	CD14_MON_2	NA	NA	NA	-1.65469	1.53e-69	4.23e-65	NA	NA	NA
CASC8	CD14_MON_2	NA	NA	NA	NA	NA	NA	-4.52442	2.14e-59	5.91e-55
CBWD1	CD14_MON_2	NA	NA	NA	-1.04106	4.3e-40	1.19e-35	NA	NA	NA
CD52	CD14_MON_2	NA	NA	NA	-1.15369	2.51e-77	6.93e-73	NA	NA	NA
CMPK2	CD14_MON_2	NA	NA	NA	-3.2264	1.71e-141	4.74e-137	NA	NA	NA
CMTR1	CD14_MON_2	NA	NA	NA	-1.16069	7.06e-32	1.95e-27	NA	NA	NA
CSGALNACT1	CD14_MON_2	NA	NA	NA	NA	NA	NA	-2.09318	1.52e-40	4.2e-36
CXCL10	CD14_MON_2	NA	NA	NA	-5.91645	1.01e-62	2.78e-58	NA	NA	NA
CYP1B1	CD14_MON_2	NA	NA	NA	1.31016	6.87e-45	1.9e-40	NA	NA	NA
CYP27A1	CD14_MON_2	NA	NA	NA	1.13363	3.15e-33	8.7e-29	NA	NA	NA
DDX58	CD14_MON_2	NA	NA	NA	-2.11586	2.6e-97	7.17e-93	NA	NA	NA
DDX60	CD14_MON_2	NA	NA	NA	-2.06928	4.13e-84	1.14e-79	NA	NA	NA
DHX58	CD14_MON_2	NA	NA	NA	-1.67648	1.2e-41	3.31e-37	NA	NA	NA
DLGAP2	CD14_MON_2	6.25818	2.18e-129	6.02e-125	6.888	3.11e-98	8.6e-94	NA	NA	NA
DTX3L	CD14_MON_2	NA	NA	NA	-1.49016	3.2e-68	8.83e-64	NA	NA	NA
DYSF	CD14_MON_2	NA	NA	NA	-1.86345	1.56e-90	4.31e-86	NA	NA	NA
EIF2AK2	CD14_MON_2	NA	NA	NA	-2.21852	9.43e-130	2.6e-125	NA	NA	NA
EPSTI1	CD14_MON_2	NA	NA	NA	NA	NA	NA	1.16678	2.27e-52	6.26e-48
ERAP2	CD14_MON_2	NA	NA	NA	-1.40856	2.19e-62	6.05e-58	NA	NA	NA
ETV7	CD14_MON_2	NA	NA	NA	-3.07889	3.03e-76	8.36e-72	NA	NA	NA
FCGR1A	CD14_MON_2	NA	NA	NA	-1.46486	9.95e-63	2.75e-58	NA	NA	NA
FCHO2	CD14_MON_2	1.09477	1.78e-85	4.91e-81	1.31795	5.3e-55	1.46e-50	NA	NA	NA
GBP1	CD14_MON_2	NA	NA	NA	-2.88288	3.85e-108	1.06e-103	NA	NA	NA
GBP4	CD14_MON_2	NA	NA	NA	-2.28182	1.44e-77	3.98e-73	NA	NA	NA
GBP5	CD14_MON_2	NA	NA	NA	-3.09914	1.35e-91	3.74e-87	NA	NA	NA
GCH1	CD14_MON_2	NA	NA	NA	-1.67542	2.58e-101	7.13e-97	NA	NA	NA
GMPR	CD14_MON_2	NA	NA	NA	-2.8934	1.23e-92	3.4e-88	NA	NA	NA
HELZ2	CD14_MON_2	NA	NA	NA	-1.72844	2.23e-59	6.16e-55	NA	NA	NA
HERC5	CD14_MON_2	NA	NA	NA	-3.7977	7.11e-155	1.96e-150	NA	NA	NA
HERC6	CD14_MON_2	NA	NA	NA	-2.19307	1.95e-74	5.38e-70	NA	NA	NA
HESX1	CD14_MON_2	NA	NA	NA	-3.15393	5.34e-67	1.48e-62	NA	NA	NA
HLA-DRB5	CD14_MON_2	1.27298	4e-143	1.1e-138	NA	NA	NA	3.79851	9.49e-259	2.62e-254
HSH2D	CD14_MON_2	NA	NA	NA	-1.69849	3.24e-70	8.94e-66	NA	NA	NA
IFI35	CD14_MON_2	NA	NA	NA	-1.74331	1.09e-79	3.02e-75	NA	NA	NA
IFI44	CD14_MON_2	NA	NA	NA	-2.73681	2.64e-113	7.3e-109	NA	NA	NA
IFI44L	CD14_MON_2	NA	NA	NA	-3.98598	3.79e-142	1.05e-137	NA	NA	NA
IFI6	CD14_MON_2	NA	NA	NA	-3.35622	1.04e-115	2.87e-111	NA	NA	NA
IFIH1	CD14_MON_2	NA	NA	NA	-1.82794	1.92e-82	5.29e-78	NA	NA	NA
IFIT1	CD14_MON_2	NA	NA	NA	-4.11143	4.71e-169	1.3e-164	NA	NA	NA
IFIT2	CD14_MON_2	NA	NA	NA	-4.07754	1.2e-151	3.3e-147	NA	NA	NA
IFIT3	CD14_MON_2	NA	NA	NA	-4.33441	3.02e-161	8.34e-157	NA	NA	NA
IFIT5	CD14_MON_2	NA	NA	NA	-1.50644	7.74e-40	2.14e-35	NA	NA	NA
IL1RN	CD14_MON_2	NA	NA	NA	-1.46946	1.37e-39	3.78e-35	NA	NA	NA
IRF7	CD14_MON_2	NA	NA	NA	-1.73063	1.05e-81	2.9e-77	NA	NA	NA
ISG15	CD14_MON_2	NA	NA	NA	-3.65762	4.74e-135	1.31e-130	NA	NA	NA
ISG20	CD14_MON_2	NA	NA	NA	-2.55318	1.54e-79	4.24e-75	NA	NA	NA
JUP	CD14_MON_2	-1.6476	5.76e-116	1.59e-111	-1.66696	1.4e-67	3.87e-63	-1.73274	9.48e-52	2.62e-47
KANSL1-AS1	CD14_MON_2	NA	NA	NA	NA	NA	NA	-1.97808	4.49e-41	1.24e-36
KIAA1958	CD14_MON_2	NA	NA	NA	-1.64969	7.52e-50	2.08e-45	NA	NA	NA
LIPA	CD14_MON_2	NA	NA	NA	-1.00048	1.42e-40	3.93e-36	NA	NA	NA
LPAR1	CD14_MON_2	NA	NA	NA	1.25744	1.73e-33	4.77e-29	NA	NA	NA
LY6E	CD14_MON_2	NA	NA	NA	-3.15616	7.71e-134	2.13e-129	NA	NA	NA
MTRNR2L1	CD14_MON_2	NA	NA	NA	2.88106	5.41e-53	1.5e-48	NA	NA	NA
MTRNR2L8	CD14_MON_2	-4.69558	2.39e-135	6.59e-131	NA	NA	NA	-5.42467	2.63e-160	7.26e-156
MYOF	CD14_MON_2	NA	NA	NA	-1.30439	8.9e-74	2.46e-69	NA	NA	NA
NBPF26	CD14_MON_2	NA	NA	NA	NA	NA	NA	1.15265	4.35e-33	1.2e-28
NEXN	CD14_MON_2	NA	NA	NA	-2.62505	5.72e-92	1.58e-87	NA	NA	NA
NFXL1	CD14_MON_2	NA	NA	NA	2.44883	7e-48	1.93e-43	NA	NA	NA
NRG1	CD14_MON_2	1.40272	2.02e-83	5.58e-79	3.1658	1.58e-123	4.36e-119	NA	NA	NA
NRIR	CD14_MON_2	NA	NA	NA	-2.28984	2.81e-65	7.76e-61	NA	NA	NA
OAS2	CD14_MON_2	NA	NA	NA	-2.46512	3.92e-125	1.08e-120	NA	NA	NA
OAS3	CD14_MON_2	NA	NA	NA	-2.8149	2.11e-129	5.82e-125	NA	NA	NA
OASL	CD14_MON_2	NA	NA	NA	-2.99038	1.08e-120	2.97e-116	NA	NA	NA
PARP12	CD14_MON_2	NA	NA	NA	-1.52683	7.87e-66	2.17e-61	NA	NA	NA
PARP9	CD14_MON_2	NA	NA	NA	-2.08756	2.56e-102	7.08e-98	NA	NA	NA
PDE4B	CD14_MON_2	NA	NA	NA	-1.94835	4.8e-74	1.33e-69	NA	NA	NA
PDE4D	CD14_MON_2	NA	NA	NA	2.16002	4.1e-85	1.13e-80	NA	NA	NA
PDK4	CD14_MON_2	NA	NA	NA	NA	NA	NA	1.44738	8.16e-40	2.25e-35
PGAP1	CD14_MON_2	NA	NA	NA	-2.63991	1.8e-60	4.96e-56	NA	NA	NA
PLAAT3	CD14_MON_2	NA	NA	NA	-1.12248	1.78e-31	4.91e-27	NA	NA	NA
PML	CD14_MON_2	NA	NA	NA	-1.27145	6.84e-45	1.89e-40	NA	NA	NA
PNPT1	CD14_MON_2	NA	NA	NA	-2.06353	5.41e-86	1.49e-81	NA	NA	NA
PPM1K	CD14_MON_2	NA	NA	NA	-1.76457	7.61e-58	2.1e-53	NA	NA	NA
RNF213-AS1	CD14_MON_2	NA	NA	NA	-1.71956	2.07e-62	5.72e-58	NA	NA	NA
RSAD2	CD14_MON_2	NA	NA	NA	-4.13691	4.05e-155	1.12e-150	NA	NA	NA
RTCB	CD14_MON_2	NA	NA	NA	-1.29734	8.19e-54	2.26e-49	NA	NA	NA
SAMD4A	CD14_MON_2	NA	NA	NA	-3.17063	4.03e-114	1.11e-109	NA	NA	NA
SAMD9	CD14_MON_2	NA	NA	NA	-1.83775	3.32e-81	9.17e-77	NA	NA	NA
SAMD9L	CD14_MON_2	NA	NA	NA	-2.305	3.32e-108	9.17e-104	NA	NA	NA
SEMA3C	CD14_MON_2	NA	NA	NA	1.65908	2.04e-42	5.64e-38	NA	NA	NA
SERPING1	CD14_MON_2	NA	NA	NA	-3.53096	4.82e-121	1.33e-116	NA	NA	NA
SIGLEC1	CD14_MON_2	NA	NA	NA	-3.34808	5.87e-146	1.62e-141	NA	NA	NA
SLC35F1	CD14_MON_2	NA	NA	NA	NA	NA	NA	2.27868	7.87e-58	2.17e-53
SLFN5	CD14_MON_2	NA	NA	NA	-1.87812	1.3e-77	3.58e-73	NA	NA	NA
SP140	CD14_MON_2	NA	NA	NA	-1.44839	1.53e-36	4.24e-32	NA	NA	NA
SPATS2L	CD14_MON_2	NA	NA	NA	-2.39502	3.74e-91	1.03e-86	NA	NA	NA
TAP1	CD14_MON_2	NA	NA	NA	-1.49851	3.02e-74	8.35e-70	NA	NA	NA
TLR7	CD14_MON_2	NA	NA	NA	-1.31897	1.27e-33	3.5e-29	NA	NA	NA
TMTC1	CD14_MON_2	NA	NA	NA	NA	NA	NA	3.70329	5.6e-81	1.55e-76
TNNT1	CD14_MON_2	NA	NA	NA	1.23727	1.58e-32	4.35e-28	NA	NA	NA
TRIM5	CD14_MON_2	NA	NA	NA	-1.63138	1.16e-59	3.2e-55	NA	NA	NA
UBE2L6	CD14_MON_2	NA	NA	NA	-1.73408	8.19e-100	2.26e-95	NA	NA	NA
USP18	CD14_MON_2	NA	NA	NA	-2.82706	9.32e-98	2.57e-93	NA	NA	NA
XRRA1	CD14_MON_2	NA	NA	NA	-1.27653	1.51e-32	4.17e-28	NA	NA	NA
ZBP1	CD14_MON_2	NA	NA	NA	-2.862	2.79e-80	7.71e-76	NA	NA	NA
ADAMTSL4-AS1	CD14_MON_3	NA	NA	NA	NA	NA	NA	-1.33148	0.00452797	1
BICRAL	CD14_MON_3	NA	NA	NA	NA	NA	NA	-2.35017	0.00139507	1
FRMD4B	CD14_MON_3	NA	NA	NA	NA	NA	NA	-1.60139	0.00368337	1
HLA-DRB5	CD14_MON_3	NA	NA	NA	NA	NA	NA	2.55102	2.67e-05	0.738608
ITPK1	CD14_MON_3	NA	NA	NA	NA	NA	NA	-1.6908	0.00564253	1
KDM1B	CD14_MON_3	NA	NA	NA	NA	NA	NA	1.47718	0.00058855	1
KIF13B	CD14_MON_3	NA	NA	NA	NA	NA	NA	-1.63688	0.00539916	1
MTRNR2L12	CD14_MON_3	NA	NA	NA	NA	NA	NA	-4.97675	4.44e-05	1
MTRNR2L8	CD14_MON_3	NA	NA	NA	NA	NA	NA	-6.63678	1.2e-07	0.00331296
NRG1	CD14_MON_3	NA	NA	NA	2.36172	2.98e-09	8.22e-05	NA	NA	NA
RERE	CD14_MON_3	NA	NA	NA	NA	NA	NA	-1.00615	0.00585196	1
TNS3	CD14_MON_3	NA	NA	NA	NA	NA	NA	-1.79169	0.00240206	1
TRAPPC9	CD14_MON_3	NA	NA	NA	NA	NA	NA	-1.63246	0.0012109	1
